# Synaptic plasticity in the medial preoptic area of male mice encodes social experiences with female and regulates behavior toward young

**DOI:** 10.1101/2023.10.23.560098

**Authors:** Kazuki Ito, Keiichiro Sato, Yousuke Tsuneoka, Takashi Maejima, Hiroyuki Okuno, Yumi Hamasaki, Shunsaku Murakawa, Yuzu Takabayashi, Chihiro Yoshihara, Sayaka Shindo, Haruka Uki, Stefan Herlitze, Masahide Seki, Yutaka Suzuki, Takeshi Sakurai, Kumi O Kuroda, Masabumi Minami, Taiju Amano

## Abstract

A dramatic shift from aggressive infanticidal to paternal behaviors is an essential event for male mice after mating. While the central part of the medial preoptic area (cMPOA) has been shown to critically mediate the paternal behaviors in mice, how this brain region becomes activated by mating and subsequent interaction with pups has not been investigated. Here, we demonstrate that the reduction in inhibitory synaptic strength towards the cMPOA provided by posterior-dorsal medial amygdala (MePD) neurons is a key event for the post-mating behavioral shift in males. Consistent with this, we found optogenetic disinhibition of Me^Cartpt^ to the cMPOA synapses reduces male aggression towards pups. The cMPOA of paternal mice mediated pup-induced neural plastic changes in the bed nucleus of the stria terminalis. These findings provide possible functions of cMPOA neural circuits required for the reception to young in male mice.
