## Supplementary Table 6 for "Synaptic plasticity in the medial preoptic area of male mice encodes social experiences with female and regulates behavior toward young"

### Sheet: Sheet1
Figure 1K		n	F (DFn, DFd)	P value			Adjusted P Value
One-way ANOVA	Object	3	F (2, 8) = 15.67	0.0017	Holm-Šídák's multiple comparisons test	Object vs. infanticidal	0.0017
	infanticidal	4				Object vs. paternal	0.0092
	paternal	4				infanticidal vs. paternal	0.1153
Figure 2E		n	P value
Fisher’s exact probability test	virgin	12
	FGE	14	**P = 0.0048	vs virgin
	FGE mice with GDPβS	9	#P = 0.0131	vs FGE
Figure 2H		n	Kruskal-Wallis statistic	P value			Adjusted P Value
Kruskal-Wallis test	virgin	38	7.755	0.0207	Dunn's multiple comparisons test	virgin vs FGE	0.1125
	FGE	12				virgin vs paternal	0.0629
	paternal	13				FGE vs paternal	>0.9999
Figure 2I					Kolmogorov-Smirnov D	P value
Kolmogorov-Smirnov test	virgin	38		virgin vs FGE	0.2239	<0.0001
	FGE	12		virgin vs paternal	0.1493	0.0227
	paternal	13
Figure 2J		n	F (DFn, DFd)	P value			Adjusted P Value
One-way ANOVA	virgin	38	F (2, 60) = 2.835	0.0666	Holm-Šídák's multiple comparisons test	virgin vs FGE	0.2554
	FGE	12				virgin vs paternal	0.1673
	paternal	13				FGE vs paternal	0.0657
Figure 2K					Kolmogorov-Smirnov D	P value
Kolmogorov-Smirnov test	virgin	38		virgin vs FGE	0.03333	>0.9999
	FGE	12		virgin vs paternal	0.1	0.4413
	paternal	13
Figure 2L		n		F (DFn, DFd)	P value		Adjusted P Value	40 mA	80 mA	120 mA	160 mA	200 mA
Two-way RM ANOVA	virgin	18	Interaction	F (16, 256) = 3.925	P<0.0001	Holm-Šídák's multiple comparisons test	virgin vs. FGE	0.9266	0.2441	0.0866	0.0225	0.0083
	FGE	14	stimulation intensity	F (1.808, 115.7) = 61.56	P<0.0001		virgin vs. paternal	0.9266	0.2262	0.0399	0.0219	0.0074
	paternal	8	mouse groups	F (4, 64) = 4.922	P=0.0016		virgin vs. paternal+GDP	0.9266	0.7826	0.6568	0.9865	0.9975
	paternal + GDPβS	16					virgin vs. virgin+GDP	0.4929	0.3351	0.6257	0.6778	0.629
	virgin GDPβS	13					FGE vs. paternal	0.9266	0.7849	0.6568	0.9865	0.9975
							FGE vs. paternal+GDP	0.6261	0.1014	0.0091	0.0118	0.0066
							FGE vs. virgin+GDP	0.2748	0.1014	0.0925	0.0525	0.0371
							paternal vs. paternal+GDP	0.694	0.1014	0.004	0.0109	0.0055
							paternal vs. virgin+GDP	0.3095	0.1014	0.0866	0.0525	0.0371
							paternal+GDP vs. virgin+GDP	0.694	0.4733	0.6568	0.6778	0.629
Figure 2Q		n		F (DFn, DFd)	P value		Adjusted P Value	40 mA	80 mA	120 mA	160 mA	200 mA
Two-way RM ANOVA	virgin	12	Interaction	F (4, 68) = 5.371	P=0.0008	Holm-Šídák's multiple comparisons test	virgin vs. FGE	0.2355	0.1297	0.1297	0.0171	0.009
	FGE	7	stimulation intensity	F (2.384, 40.53) = 14.52	P<0.0001
			mouse groups	F (1, 17) = 4.964	P=0.0397
Figure 3C	n	t value	df	P value
paired t-test	5	7.466	4	0.0017
Figure 3E	n	t value	df	P value
paired t-test	10	0.4975	9	0.6308
Figure 3I	n	t value	df	P value
paired t-test	4	14.25	3	0.0007
Figure 3L	n		F (DFn, DFd)	P value			Adjusted P Value
One-way RM ANOVA	25		F (1.468, 35.23) = 3.962	0.0396	Dunnett's multiple comparisons post hoc test	before vs green light	0.0332
						after	0.9694
Figure 3N	n		F (DFn, DFd)	P value			Adjusted P Value
One-way RM ANOVA	12		F (1.236, 13.60) = 0.2769	0.6561	Dunnett's multiple comparisons post hoc test	before vs green light	0.2338
						after	0.9078
Figure 4B		n		F (Df, Df.res)	P value
Aligned Rank Transform non-parametric ANOVA	vLWO	8	Interaction	F (3, 64) = 1.18831	P = 0.32128
	control	10	Days	F (3, 64) = 0.65102	P = 0.58522
			Groups	F (1, 64) = 63.26801	P < 0.0001
Figure 4C		n		F (DFn, DFd)	P value
Two-way RM ANOVA	vLWO	8	Interaction	F (3, 48) = 2.283	P =0.0909
	control	10	Groups	F (1, 16) = 1.642	P =0.2183
			Days	F (2.429, 38.86) = 1.830	P =0.1670
Figure 4D (day 1)		n	Chi-square	df	P value
Logrank (Mantel-Cox) test	vLWO	8	8.562	1	0.0034
	control	10
Figure 4G		n		F (Df, Df.res)	P value
Aligned Rank Transform non-parametric ANOVA	vLWO	7	Interaction	F (14, 60) = 1.6552	P = 0.186247
	control	10	Days	F (3, 60) = 1.2893	P = 0.286313
			Groups	F (1, 60) = 5.2140	P = 0.025962
Figure 4H		n		F (DFn, DFd)	P value
Two-way RM ANOVA	vLWO	7	Interaction	F (3, 45) = 2.675	P=0.0585
	control	10	Groups	F (1, 15) = 0.1413	P=0.7123
			Days	F (1.778, 26.67) = 1.970	P=0.1629
Figure 4I (day 1)		n	Chi-square	df	P value
Logrank (Mantel-Cox) test	vLWO	7	0.4227	1	0.5156
	control	10
Figure 5B		n		F (DFn, DFd)	P value		Adjusted P Value	25 mA	50 mA	75 mA	100 mA	125 mA	150 mA	175 mA	200 mA	225 mA
Two-way RM ANOVA	virgin		Interaction			Holm-Šídák's multiple comparisons test	virgin vs. FGE
	FGE		stimulation intensity				virgin vs. paternal
	paternal		mouse groups				FGE vs. paternal
Figure 5C		n		F (DFn, DFd)	P value		Adjusted P Value	25 mA	50 mA	75 mA	100 mA	125 mA	150 mA	175 mA	200 mA	225 mA
Two-way RM ANOVA	virgin		Interaction			Holm-Šídák's multiple comparisons test	virgin vs. FGE
	FGE		stimulation intensity				virgin vs. paternal
	paternal		mouse groups				FGE vs. paternal
Figure 5E		n		F (DFn, DFd)	P value		Adjusted P Value	25 mA	50 mA	75 mA	100 mA	125 mA	150 mA	175 mA	200 mA	225 mA
Two-way RM ANOVA	virgin		Interaction			Holm-Šídák's multiple comparisons test	virgin vs. FGE
	FGE		stimulation intensity				virgin vs. paternal
	paternal		mouse groups				FGE vs. paternal
Figure 5F		n		F (DFn, DFd)	P value		Adjusted P Value	25 mA	50 mA	75 mA	100 mA	125 mA	150 mA	175 mA	200 mA	225 mA
Two-way RM ANOVA	virgin		Interaction			Holm-Šídák's multiple comparisons test	virgin vs. FGE
	FGE		stimulation intensity				virgin vs. paternal
	paternal		mouse groups				FGE vs. paternal
Figure 5G		n		F (DFn, DFd)	P value		Adjusted P Value	25 mA	50 mA	75 mA	100 mA	125 mA	150 mA	175 mA	200 mA	225 mA
Two-way RM ANOVA	virgin		Interaction	F (8, 136) = 0.3162	0.9588	Holm-Šídák's multiple comparisons test	virgin vs. paternal	0.9925	0.9925	0.9939	0.9925	0.9925	0.9966	0.9966	0.9966	0.9966
	paternal		stimulation intensity	F (1.754, 29.82) = 55.95	<0.0001
			mouse groups	F (1, 17) = 0.1907	0.6678
Figure 5H		n		F (DFn, DFd)	P value		Adjusted P Value	25 mA	50 mA	75 mA	100 mA	125 mA
Two-way RM ANOVA	virgin		Interaction	F (4, 68) = 0.2796	P=0.8902	Holm-Šídák's multiple comparisons test	virgin vs. paternal	0.9702	0.9702	0.9571	0.9702	0.9702
	paternal		stimulation intensity	F (1.753, 29.80) = 33.34	P<0.0001
			mouse groups	F (1, 17) = 0.3751	P=0.5483
Figure 5I		n		t value	P value
	eEPSC	virgin	6	0.1665	0.8708
		paternal	7
	eIPSC	virgin	10	1.572	0.1295
		paternal	15
Figure 6C		n		F (DFn, DFd)	P value		Adjusted P Value	40 mA	80 mA	120 mA	160 mA	200 mA
Two-way RM ANOVA	control		Interaction	F (4, 88) = 0.1533	0.961	Holm-Šídák's multiple comparisons test	control vs. pup sensitize	0.9836	0.965	0.9836	0.992	0.992
	pup sensitize		stimulation intensity	F (1.653, 36.37) = 15.71	<0.0001
			mouse group	F (1, 22) = 0.09743	0.7579
Figure 6D		n		F (DFn, DFd)	P value		Adjusted P Value	20 mA	40 mA	60 mA	80 mA	100 mA	120 mA	140 mA	160 mA	180 mA
Two-way RM ANOVA	control		Interaction	F (8, 184) = 6.711	<0.0001	Holm-Šídák's multiple comparisons test	control vs. pup sensitize	0.0022	0.0322	0.0322	0.0133	0.0126	0.0127	0.0234	0.0234	0.0234
	pup sensitize		stimulation intensity	F (2.047, 47.09) = 94.83	<0.0001
			mouse group	F (1, 23) = 12.82	0.0016
Figure S3B		n	t value	P value
unpaired t-test	virgin	20	1.003	0.3236
	paternal	13
Figure S3C					Kolmogorov-Smirnov D	P value
Kolmogorov-Smirnov test	virgin	20		virgin vs paternal	0.1144	0.1438
ISI	paternal	13
Figure S3D		n	t value	P value
unpaired t-test	virgin	20	0.3706	0.7135
	paternal	13
Figure S3E					Kolmogorov-Smirnov D	P value
Kolmogorov-Smirnov test	virgin	20		virgin vs paternal	0.04667	0.9967
amp	paternal	13
Figure S3F		n		F (DFn, DFd)	P value		Adjusted P Value	40 mA	80 mA	120 mA	160 mA	200 mA
Two-way RM ANOVA	virgin	21	Interaction	F (4, 132) = 0.3687	0.8306	Holm-Šídák's multiple comparisons test
	paternal	14	stimulation intensity	F (1.281, 42.29) = 13.48	0.0003		virgin vs. paternal	0.9946	0.9946	0.9946	0.9946	0.9946
			mouse groups	F (1, 33) = 0.06696	0.7974
Figure S4B		n		F (DFn, DFd)	P value		Adjusted P Value	40 mA	80 mA	120 mA	160 mA	200 mA
Two-way RM ANOVA	virgin	19	Interaction	F (4, 156) = 0.1393	0.9674	Holm-Šídák's multiple comparisons test	virgin vs.VMLG	0.9746	0.9746	0.9746	0.9746	0.9746
	VMLG	22	stimulation intensity	F (1.886, 73.55) = 33.04	P<0.0001
			mouse groups	F (1, 39) = 0.2805	0.5994
Figure S4E		n		F (DFn, DFd)	P value		Adjusted P Value	40 mA	80 mA	120 mA	160 mA	200 mA
Two-way RM ANOVA	virgin	11	Interaction	F (4, 72) = 0.3260	0.8597	Holm-Šídák's multiple comparisons test	virgin vs. MME	0.9863	0.9873	0.9873	0.9863	0.9863
	MME	9	stimulation intensity	F (1.458, 26.24) = 26.81	<0.0001
			mouse groups	F (1, 18) = 0.1381	0.7145
Figure S7C		n	t value	P value
unpaired t-test	control	14	1.155	0.2591
	hM4Di	13
Figure S7E		n	Mann-Whitney U	P value
Mann-Whitney test	control	14	44.5	0.01
	hM4Di	13
